# Complete sequence of a 641-kb insertion of mitochondrial DNA in the *Arabidopsis thaliana* nuclear genome

**DOI:** 10.1101/2022.02.22.481460

**Authors:** Peter D. Fields, Gus Waneka, Matthew Naish, Michael C. Schatz, Ian R. Henderson, Daniel B. Sloan

## Abstract

Intracellular transfers of mitochondrial DNA continue to shape nuclear genomes. Chromosome 2 of the model plant *Arabidopsis thaliana* contains one of the largest known nuclear insertions of mitochondrial DNA (numts). Estimated at over 600 kb in size, this numt is larger than the entire *Arabidopsis* mitochondrial genome. The primary *Arabidopsis* nuclear reference genome contains less than half of the numt because of its structural complexity and repetitiveness. Recent datasets generated with improved long-read sequencing technologies (PacBio HiFi) provide an opportunity to finally determine the accurate sequence and structure of this numt. We performed a *de novo* assembly using sequencing data from recent initiatives to span the *Arabidopsis* centromeres, producing a gap-free sequence of the Chromosome 2 numt, which is 641-kb in length and has 99.933% nucleotide sequence identity with the actual mitochondrial genome. The numt assembly is consistent with the repetitive structure previously predicted from fiber-based fluorescent *in situ* hybridization. Nanopore sequencing data indicate that the numt has high levels of cytosine methylation, helping to explain its biased spectrum of nucleotide sequence divergence and supporting previous inferences that it is transcriptionally inactive. The original numt insertion appears to have involved multiple mitochondrial DNA copies with alternative structures that subsequently underwent an additional duplication event within the nuclear genome. This work provides insights into numt evolution, addresses one of the last unresolved regions of the *Arabidopsis* reference genome, and represents a resource for distinguishing between highly similar numt and mitochondrial sequences in studies of transcription, epigenetic modifications, and *de novo* mutations.

**Significance statement:** Nuclear genomes are riddled with insertions of mitochondrial DNA. The model plant *Arabidopsis* has one of largest of these insertions ever identified, which at over 600-kb in size represents one of the last unresolved regions in the *Arabidopsis* genome more than 20 years after the insertion was first identified. This study reports the complete sequence of this region, providing insights into the origins and subsequent evolution of the mitochondrial DNA insertion and a resource for distinguishing between the actual mitochondrial genome and this nuclear copy in functional studies.
