## Supplementary material for "Complete sequence of a 641-kb insertion of mitochondrial DNA in the *Arabidopsis thaliana* nuclear genome": Table S1-S5

### Sheet: Table_S1
numt Position	Col-CEN numt (de novo) Allele	Col-XJTU Published (Wang et al. 2021) numt Allele
32317	T	C
32409	T	C
34569	G	C
40442	A	G
42414	C	G
42639	A	G
46648	C	G
47190	A	C
50668	C	G
53992	A	G
54278	C	G
61167	T	C
61953	T	C
61996	A	G
64026	T	C
64593	G	A
65394	T	G
67921	A	G
68589	A	G
69143	A	G
73279	G	A
73617	A	T
79867	T	C
80868	A	C
85435	G	C
89807	A	G
90809	T	C
91192	T	C
92047	T	C
93154	A	G
94542	T	C
95245	C	G
97104	T	C
98459	G	C
98492	C	T
100352	T	C
102545	T	C
103291	T	C
103510	A	C
104072	A	T
104131	T	C
104742	T	G
109207	T	C
110671	T	G
113196	T	A
115281	A	G
115996	A	G
117122	T	G
118509	T	A
120272	A	T
125188	A	T
125291	A	G
125397	C	A
126108	T	C
126151	C	T
131248	T	C
132783	T	C
135771	A	G
136373	C	A
137752	A	G
138756	A	G
139617	A	T
143452	C	T
145910	A	T
152082	T	C
154034	T	G
154310	A	G
155229	T	C
157116	A	G
158218	A	G
161978	A	G
162525	T	G
162738	G	C
169997	T	C
170308	A	G
171206	T	C
173990	C	G
176903	A	G
182720	A	C
183143	A	C
184638	T	A
185061	G	T
188571	G	A
189204	A	G
190293	A	G
190983	A	G
191319	A	G
191353	T	C
192284	T	C
193222	A	G
194137	T	C
196118	C	A
196152	A	G
197511	A	G
206947	A	G
207186	T	G
207801	T	C
210345	C	T
220423	C	A
220997	A	C
221002	C	G
221224	T	C
224161	T	C
224390	T	C
224481	C	A
224512	T	C
260377	T	C
262132	T	C
262537	A	G
268233	A	C
270521	C	T
273332	T	C
276864	C	G
307000	G	C
309916	G	A
310500	G	T
314066	A	G
314422	A	G
337343	G	A
337560	A	G
342270	A	G
342509	T	G
343124	T	C
346783	T	C
347077	A	G
354332	A	C
354650	G	A
355480	A	C
355748	C	A
356322	A	C
356327	C	G
356549	T	C
359486	T	C
359715	T	C
359806	C	A
359837	T	C
366002	T	C
371735	G	T
374108	T	C
374422	A	C
374918	A	G
375482	A	G
377445	T	C
377676	A	G
378832	T	C
380333	A	G
381282	G	T
408653	T	C
412185	C	G
464601	A	G
466223	T	C
466461	C	G
466818	C	A
467785	A	G
468277	T	C
468982	C	T
471420	A	G
474317	A	G
475089	T	G
481331	T	A
483826	T	C
486455	A	G
487494	T	C
488986	T	C
490265	T	C
508153	G	A
508575	T	C
509258	T	C
516944	T	C
521285	G	A
522957	C	T
523618	T	C
523710	T	C
524114	T	G
525199	A	G
527287	T	C
528519	A	G
529255	C	T
530485	T	C
530838	G	C
532529	T	A
532760	C	T
533250	A	G
533262	T	A
533436	T	C
533818	A	T
536840	T	C
537579	T	G
537937	T	C
539036	A	G
539317	A	G
540895	A	G
541354	T	C
542781	A	G
543327	T	C
546751	C	T
547941	T	C
551687	G	A
552192	T	C
552833	T	C
553083	T	C
554373	T	C
555479	T	G
560586	C	T
567771	G	T
569138	A	C
569592	T	C
570755	A	G
572542	G	A
576215	T	A
576979	A	T
577436	A	G
580327	C	G
583572	A	G
584492	C	G
584813	C	A
584876	T	C
585843	C	G
587186	A	G
587766	A	G
588702	A	C
589557	T	C
590328	G	C
592749	T	A
593136	T	C
593677	A	G
594005	G	C
595936	A	C
597269	A	T
597467	G	A
597477	T	G
598877	A	G
598926	T	G
599007	A	G
599344	G	C
599697	T	C
600292	A	G
603113	T	C
607590	A	G
608341	A	G
613566	A	G
613648	A	T
613721	T	C
615421	A	C
619662	A	G
620055	T	C
622230	A	G
623042	A	C
624830	C	G
624995	G	C
627230	A	G
628719	A	C
628856	C	G
629254	T	C
631433	C	A
631512	G	T
632142	G	A
636138	A	G
636848	G	A
637952	T	C

### Sheet: Table_S2
Col-CEN numt Position	Col-CEN numt Allele	Col-XJTU numt Allele
58222	A	T
210345	C	T
212423	-	G
270521	C	T
343355	G	A
366002	T	C

### Sheet: Table_S3
numt Position	Type	numt Allele	Col-0 Mitogenome Allele	Notes
128	SNV	A	G
1983	SNV	G	C
3343	SNV	A	G
3526	SNV	A	G
3771	SNV	G	C
4050	SNV	C	A
4588	SNV	A	G
5461	SNV	T	G
6512	Indel	C	-	1-bp
7803	SNV	T	C
10358	SNV	T	A
11508	SNV	G	T
11985	SNV	G	T
12249	SNV	T	G
15194	SNV	A	G
16130	SNV	A	G
18159	SNV	T	C
18888	SNV	A	G
19492-20596	Structural	Structural Variant	Structural Variant
22514	SNV	A	G
22781	SNV	A	G
22835	SNV	A	C
27746	SNV	A	G
29154	SNV	T	G
30856	Indel	G	-	1-bp
32317	SNV	T	C
32409	SNV	T	C
34569	SNV	G	C
35833	SNV	A	C
36292-36295	MNV	Microinversion	Microinversion	4-bp
37336	SNV	T	C
37342	SNV	T	C
37377	Indel	-	C	1-bp
40442	SNV	A	G
42414	SNV	C	G
42639	SNV	A	G
46648	SNV	C	G
47190	SNV	A	C
50668	SNV	C	G
53992	SNV	A	G
54278	SNV	C	G
61167	SNV	T	C
61953	SNV	T	C
61996	SNV	A	G
64026	SNV	T	C
64593	SNV	G	A
65285	Indel	C	-	1-bp
65394	SNV	T	G
67921	SNV	A	G
68589	SNV	A	G
69143	SNV	A	G
73279	SNV	G	A
73617	SNV	A	T
76135	SNV	G	T
78331	SNV	A	G
78395	SNV	A	G
79054	SNV	G	A
79448	SNV	T	G
79671	SNV	G	A
79867	SNV	T	C
80186	SNV	T	C
80868	SNV	A	C
81322	Indel	G	-	1-bp
82704	Indel	-	G	1-bp
85435	SNV	G	C
89807	SNV	A	G
90809	SNV	T	C
91192	SNV	T	C
92047	SNV	T	C
93154	SNV	A	G
94542	SNV	T	C
95245	SNV	C	G
97104	SNV	T	C
98459	SNV	G	C
98492	SNV	C	T
100352	SNV	T	C
102545	SNV	T	C
103291	SNV	T	C
103510	SNV	A	C
104072	SNV	A	T
104131	SNV	T	C
104742	SNV	T	G
105703	Indel	G	-	1-bp
107929	Indel	Deletion	Insertion	10-bp
108743	Indel	-	T	1-bp
109207	SNV	T	C
110671	SNV	T	G
111694	Indel	Deletion	Insertion	11-bp
113196	SNV	T	A
115281	SNV	A	G
115996	SNV	A	G
117122	SNV	T	G
118509	SNV	T	A
120272	SNV	A	T
125188	SNV	A	T
125291	SNV	A	G
125397	SNV	C	A
126108	SNV	T	C
126151	SNV	C	T
131248	SNV	T	C
132783	SNV	T	C
135771	SNV	A	G
136373	SNV	C	A
137752	SNV	A	G
138756	SNV	A	G
139617	SNV	A	T
142916	Indel	-	A	1-bp
143452	SNV	C	T
145910	SNV	A	T
147150	Indel	Deletion	Insertion	28-bp
147168-147176	Structural	Structural Variant	Structural Variant
147587	SNV	A	G
148695	SNV	A	G
148746	SNV	A	G
152082	SNV	T	C
154034	SNV	T	G
154310	SNV	A	G
155229	SNV	T	C
157116	SNV	A	G
158218	SNV	A	G
161978	SNV	A	G
162283	Indel	-	A	1-bp
162525	SNV	T	G
162738	SNV	G	C
169997	SNV	T	C
170308	SNV	A	G
171206	SNV	T	C
173990	SNV	C	G
176903	SNV	A	G
182720	SNV	A	C
183143	SNV	A	C
184638	SNV	T	A
185061	SNV	G	T
188571	SNV	G	A
189204	SNV	A	G
190293	SNV	A	G
190983	SNV	A	G
191319	SNV	A	G
191353	SNV	T	C
192284	SNV	T	C
193222	SNV	A	G
194137	SNV	T	C
196118	SNV	C	A
196152	SNV	A	G
197511	SNV	A	G
200342	SNV	G	T
201738	SNV	A	G
202237	SNV	A	G
203679	SNV	T	A
206947	SNV	A	G
207186	SNV	T	G
207801	SNV	T	C
208994	Indel	-	G	1-bp
210345	SNV	C	T
211459	SNV	T	C
211753	SNV	A	G
214319	Indel	Deletion	Insertion	18-bp
218311-218312	MNV	Dinucleotide Substitution	Dinucleotide Substitution	GC>TT
219309	SNV	A	G
219325	SNV	G	A
220155	SNV	A	C
220423	SNV	C	A
220997	SNV	A	C
221002	SNV	C	G
221224	SNV	T	C
224161	SNV	T	C
224390	SNV	T	C
224481	SNV	C	A
224512	SNV	T	C
226371	SNV	C	G
227501	SNV	A	G
227844	SNV	T	C
228634	SNV	C	G
230549	SNV	A	C
231702	SNV	T	G
232177	SNV	G	A
233141	SNV	C	A
236410	SNV	G	T
237210-237211	Indel	Insertion	Deletion	2-bp
237444	SNV	A	T
237488	SNV	A	G
239099	SNV	A	C
239595	SNV	A	G
239911	SNV	T	G
240159	SNV	A	G
242122	SNV	T	C
242353	SNV	A	G
243297	SNV	T	C
243509	SNV	T	C
245959	SNV	G	T
246122	SNV	A	C
246199	SNV	A	T
246413	SNV	A	G
250581	SNV	A	G
250806	SNV	G	C
253943-255222	Structural	Structural Variant	Structural Variant
256657	SNV	A	G
260377	SNV	T	C
262132	SNV	T	C
262537	SNV	A	G
264838	SNV	A	G
266318	SNV	C	T
268233	SNV	A	C
269199	Indel	-	A	1-bp
270521	SNV	C	T
270742-270745	MNV	Microinversion	Microinversion	4-bp
273332	SNV	T	C
273579	Indel	-	T	1-bp
276864	SNV	C	G
279272	Indel	-	G	1-bp
279272	Indel	Deletion	Insertion	28-bp
280929	SNV	C	G
281611	SNV	A	C
283950	SNV	A	G
284876	SNV	A	G
285089	SNV	C	G
286195	SNV	A	G
288413	SNV	A	G
288699	SNV	C	G
289800	SNV	T	C
290556	SNV	A	G
293255-293257	Structural	Structural Variant	Structural Variant
293358	SNV	T	C
296318	SNV	T	C
296361	SNV	A	G
298215	SNV	T	C
298391	SNV	T	C
299579	SNV	A	G
299650	Indel	C	-	1-bp
301973	SNV	A	C
307000	SNV	G	C
309916	SNV	G	A
310500	SNV	G	T
314066	SNV	A	G
314422	SNV	A	G
317816	SNV	T	C
320244	Indel	Deletion	Insertion	2-bp
321431	SNV	A	C
322386	SNV	T	C
323842	SNV	T	C
324843	SNV	A	G
326550	SNV	T	C
328324	SNV	T	C
329100	SNV	T	G
331084	SNV	C	G
331441	SNV	C	A
332371	SNV	T	C
333086	SNV	T	C
335616	SNV	T	C
337343	SNV	G	A
337560	SNV	A	G
342270	SNV	A	G
342509	SNV	T	G
343124	SNV	T	C
346783	SNV	T	C
347077	SNV	A	G
347748	Indel	G	-	1-bp
349649	Indel	Deletion	Insertion	18-bp
353636-353637	MNV	Dinucleotide Substitution	Dinucleotide Substitution	GC>TT
354332	SNV	A	C
354650	SNV	G	A
355480	SNV	A	C
355748	SNV	C	A
356322	SNV	A	C
356327	SNV	C	G
356549	SNV	T	C
359486	SNV	T	C
359715	SNV	T	C
359806	SNV	C	A
359837	SNV	T	C
361696	SNV	C	G
362826	SNV	A	G
366002	SNV	T	C
367027	SNV	T	G
367502	SNV	G	A
368434	SNV	T	A
368466	SNV	C	A
371735	SNV	G	T
374108	SNV	T	C
374422	SNV	A	C
374918	SNV	A	G
375482	SNV	A	G
377445	SNV	T	C
377676	SNV	A	G
378832	SNV	T	C
380333	SNV	A	G
381282	SNV	G	T
381442	SNV	T	C
381736	SNV	A	G
383788	SNV	T	C
385904	SNV	A	G
386129	SNV	G	C
389266-390369	Structural	Structural Variant	Structural Variant
390835	SNV	G	C
392810	SNV	C	G
393893	SNV	A	G
394391	SNV	A	G
395698	SNV	T	C
397858	SNV	A	G
400159	SNV	A	G
402189	SNV	G	A
404520	Indel	-	A	1-bp
405085	SNV	G	T
406063-406066	MNV	Microinversion	Microinversion	4-bp
408653	SNV	T	C
408900	Indel	-	T	1-bp
412185	SNV	C	G
414597	Indel	Deletion	Insertion	29-bp
414962	SNV	A	G
415584	SNV	A	G
416932	SNV	A	C
420410	SNV	C	G
420412	SNV	A	G
425678	SNV	C	T
427166	SNV	T	G
427770	SNV	T	C
430665	SNV	A	C
431453	SNV	A	G
431738	SNV	A	G
432307	SNV	A	C
433652	SNV	A	G
434013	SNV	A	G
434029	SNV	T	G
434146	SNV	T	G
435027	Indel	C	-	1-bp
435672	SNV	A	G
436127	Indel	-	C	1-bp
437292	SNV	C	T
438048	SNV	T	G
438111	SNV	T	C
439598	SNV	A	G
440184	SNV	G	C
443939	SNV	T	C
444426	SNV	A	G
445876	SNV	G	T
448814	SNV	G	A
449193	SNV	A	G
450699	SNV	T	A
452444	Indel	-	G	1-bp
455262	SNV	A	G
456527	SNV	A	G
458929	SNV	G	A
463399	SNV	G	C
464601	SNV	A	G
466223	SNV	T	C
466461	SNV	C	G
466818	SNV	C	A
467785	SNV	A	G
468277	SNV	T	C
468982	SNV	C	T
471420	SNV	A	G
474317	SNV	A	G
475089	SNV	T	G
476718	SNV	T	A
477886	SNV	T	G
478141	SNV	T	G
479278	SNV	T	C
481331	SNV	T	A
483826	SNV	T	C
484603	Indel	Deletion	Insertion	6-bp
486455	SNV	A	G
487494	SNV	T	C
488986	SNV	T	C
490265	SNV	T	C
491136	SNV	C	A
491530	Indel	Deletion	Insertion	213-bp
492720	SNV	T	C
494981	SNV	C	A
498726	SNV	T	G
499129	SNV	A	G
499594	SNV	T	C
506539-506547	Indel	Insertion	Deletion	9-bp
508153	SNV	G	A
508575	SNV	T	C
509258	SNV	T	C
516944	SNV	T	C
521285	SNV	G	A
522957	SNV	C	T
523618	SNV	T	C
523710	SNV	T	C
524114	SNV	T	G
525199	SNV	A	G
527287	SNV	T	C
527511-527513	Indel	Insertion	Deletion	3-bp
528519	SNV	A	G
529255	SNV	C	T
530485	SNV	T	C
530838	SNV	G	C
532529	SNV	T	A
532760	SNV	C	T
533250	SNV	A	G
533262	SNV	T	A
533436	SNV	T	C
533818	SNV	A	T
536840	SNV	T	C
537579	SNV	T	G
537937	SNV	T	C
539036	SNV	A	G
539317	SNV	A	G
540709-540714	Indel	Insertion	Deletion	6-bp
540895	SNV	A	G
541354	SNV	T	C
542494-542495	MNV	Dinucleotide Substitution	Dinucleotide Substitution	CC>TT
542781	SNV	A	G
543327	SNV	T	C
545654	Indel	C	-	1-bp
546751	SNV	C	T
547941	SNV	T	C
549980	Indel	-	A	1-bp
549980	Indel	Deletion	Insertion	69-bp
551687	SNV	G	A
552192	SNV	T	C
552833	SNV	T	C
553083	SNV	T	C
554373	SNV	T	C
555479	SNV	T	G
560586	SNV	C	T
567771	SNV	G	T
569138	SNV	A	C
569592	SNV	T	C
570755	SNV	A	G
572542	SNV	G	A
576215	SNV	T	A
576979	SNV	A	T
577436	SNV	A	G
580327	SNV	C	G
583572	SNV	A	G
584492	SNV	C	G
584813	SNV	C	A
584876	SNV	T	C
585843	SNV	C	G
587186	SNV	A	G
587766	SNV	A	G
588702	SNV	A	C
589557	SNV	T	C
590328	SNV	G	C
592749	SNV	T	A
593136	SNV	T	C
593677	SNV	A	G
594005	SNV	G	C
595936	SNV	A	C
597269	SNV	A	T
597467	SNV	G	A
597477	SNV	T	G
598877	SNV	A	G
598926	SNV	T	G
599007	SNV	A	G
599344	SNV	G	C
599697	SNV	T	C
600020	Indel	Deletion	Insertion	48-bp
600292	SNV	A	G
600957	Indel	-	C	1-bp
602122	Indel	C	-	1-bp
602373	Indel	-	C	1-bp
603113	SNV	T	C
607590	SNV	A	G
608341	SNV	A	G
613566	SNV	A	G
613648	SNV	A	T
613721	SNV	T	C
613815	Indel	Deletion	Insertion	4-bp
615421	SNV	A	C
619662	SNV	A	G
619868	Indel	-	T	1-bp
620055	SNV	T	C
621993	SNV	A	G
622230	SNV	A	G
623042	SNV	A	C
624830	SNV	C	G
624995	SNV	G	C
627230	SNV	A	G
628719	SNV	A	C
628856	SNV	C	G
629254	SNV	T	C
631433	SNV	C	A
631512	SNV	G	T
632142	SNV	G	A
636138	SNV	A	G
636848	SNV	G	A
637952	SNV	T	C

### Sheet: Table_S4
numt Position 1	numt Position 2	Type
53992	288413	SNV
54278	288699	SNV
61953	296318	SNV
64026	298391	SNV
202237	337560	SNV
206947	342270	SNV
207801	343124	SNV
211459	346783	SNV
211753	347077	SNV
214312	349637	Indel
218311	353636	Dinucleotide substitution (MNV)
219325	354650	SNV
220155	355480	SNV
221224	356549	SNV
224161	359486	SNV
224390	359715	SNV
224512	359837	SNV
226371	361696	SNV
227501	362826	SNV
231702	367027	SNV
232177	367502	SNV
233141	368466	SNV
243509	378832	SNV
246413	381736	SNV
250806	386129	SNV
260377	395698	SNV
262537	397858	SNV
264838	400159	SNV
269196	404517	SNV
273332	408653	SNV
273576	408897	SNV
279251	414572	Indel
318221	453596	SNV
331084	466461	SNV

### Sheet: Table_S5
numt Position	BAC	numt Allele	BAC Allele
4588	T5M2	A	G
34225	T5M2	G	A
48063	T5M2	C	T
270521	T17H1	C	T
527499	T18C6	G	-
540698-540699	T18C6	Insertion	Deletion
572651	T18C6/T5E7	G	A
574067	T5E7	G	A
600491	T5E7	G	A
